# Assessing biosynthetic gene cluster diversity in a multipartite nutritional symbiosis between herbivorous turtle ants and conserved gut symbionts

**DOI:** 10.1101/2020.05.05.072835

**Authors:** Anaïs Chanson, Corrie S. Moreau, Christophe Duplais

**Affiliations:** Université de Guyane, UMR EcoFoG, AgroParisTech, CNRS, Cirad, INRAE, Université des Antilles, Kourou, France; Departments of Entomology and Ecology & Evolutionary Biology, Cornell University, Ithaca, NY, USA; CNRS, UMR EcoFoG, AgroParisTech, Cirad, INRAE, Université des Antilles, Université de Guyane, Kourou, France

## Abstract

In insect-microbe nutritional symbioses the symbiont supplements the low nutrient diet of the host by producing amino acids and vitamins, and degrading lignin or polysaccharides. In multipartite mutualisms composed of multiple symbionts from different taxonomical orders, it has been suggested that in addition to the genes involved in the nutritional symbiosis the symbionts maintain genes responsible for the production of metabolites putatively playing a role in the maintenance and interaction of the bacterial communities living in close proximity. To test this hypothesis we investigated the diversity of biosynthetic gene clusters (BGCs) in the genomes and metagenomes of obligate gut symbionts associated with the herbivorous turtle ants (genus: *Cephalotes*). We studied 17 *Cephalotes* species collected across several geographical areas to reveal that (i) mining bacterial metagenomes and genomes provides complementary results demonstrating the robustness of this approach with metagenomic data, (ii) symbiotic gut bacteria have a high diversity of BGCs which is correlated with host geography but not host phylogeny, (iii) the majority of the BGCs comes from the bacteria involved in the nutritional symbiosis supporting conserved metabolic functions for colonization, communication and competition in the gut environment, (iv) phylogenetic analysis of arylpolyene, polyketide (PK), and siderophore shows high similarity between BGCs of a single symbiont across different ant host species, while non-ribosomal peptide (NRP) shows high similarity between BGCs from different bacterial orders within a single host species suggesting multiple mechanisms for genome evolution of these obligate mutualistic gut bacteria.
