## Supplementary material for "Assessing biosynthetic gene cluster diversity in a multipartite nutritional symbiosis between herbivorous turtle ants and conserved gut symbionts": Table S5

### Sheet: Feuil1
Geography	Host species	BIN	Completeness bin (%)	Number contigs bin	Number genes bin	Length bin (Mb)	Type gene cluster in bin	Length cluster (nt)	Number of genes in cluster	Symbiont order	Symbiont family	Symbiont genus
Peru	C_angustus	Bin_2	17.99	316	1506	1.23	Arylpolyene	42392	39	Burkholderiales	Enterobacteriaceae	Serratia
Brazil	C_atratus	Bin_9_2	80.58	3733	455	3.5	Arylpolyene	23687	31	Burkholderiales	Burkholderiaceae	Ralstonia
Brazil	C_atratus	Bin_2	97.12	2760	8783	10.34	LAP	6492	9	Bacillales	Listeriaceae	Listeria
Brazil	C_atratus	Bin_11_4	76.98	4765	798	4.39	Arylpolyene	6235	6	Burkholderiales	Comamonadaceae	Verminephrobacter
Brazil	C_atratus	Bin_12_1	64.03	2575	523	2.21	Arylpolyene	24572	35	Burkholderiales	Alcaligenaceae	Achromobacter
Brazil	C_atratus	Bin_1	95.68	8646	3112	11.92	Bacteriocin	8308	15	Acholeplasmatales	Acholeplasmataceae	Acholeplasma
Brazil	C_atratus	Bin_10_2	79.14	4862	910	4.23	Hserlactone	6118	8	Pseudomonadales	Pseudomonadaceae	Pseudomonas
Brazil	C_atratus	Bin_11_6	76.98	4765	798	4.39	Arylpolyene-Ladderane	6994	8	Enterobacteriales	Enterobacteriaceae	Proteus
Brazil	C_atratus	Bin_10_1	79.14	4862	910	4.23	NRP	6919	7	Burkholderiales	Burkholderiaceae	Burkholderia
Brazil	C_atratus	Bin_7	82.73	2115	275	1.89	Terpene	12499	12	Burkholderiales	Alcaligenaceae	Bordetella
Brazil	C_atratus	Bin_9_1	80.58	3733	455	3.5	Terpene	12633	12	Burkholderiales	Comamonadaceae	Acidovorax
Brazil	C_clypeatus	Bin_2_3	98.56	632	5449	5.14	Arylpolyene	32535	35	Burkholderiales	Comamonadaceae	Melaminivora
Brazil	C_clypeatus	Bin_2_4	98.56	632	5449	5.14	LAP	9615	10	Xanthomonadales	Xanthomonadaceae	Lysobacter
Brazil	C_clypeatus	Bin_2_1	98.56	632	5449	5.14	Betalactone	25272	28	Burkholderiales	Burkholderiaceae	Cupriavidus
Brazil	C_clypeatus	Bin_3_1	97.12	717	4724	4.39	Ladderane	19231	20	Enterobacteriales	Enterobacteriaceae	Serratia
Brazil	C_clypeatus	Bin_5_2	73.38	508	2165	2.26	Lanthipeptide	6072	4	Xanthomonadales	Xanthomonadaceae	Lysobacter
Brazil	C_clypeatus	Bin_3_2	97.12	717	4724	4.39	NRP	8602	8	Xanthomonadales	Xanthomonadaceae	Stenotrophomonas
Brazil	C_clypeatus	Bin_5_1	73.38	508	2165	2.26	Siderophore	5204	3	Rhizobiales	Rhizobiaceae	Sinorhizobium
Brazil	C_clypeatus	Bin_2_2	98.56	632	5449	5.14	Terpene	18172	23	Enterobacteriales	Enterobacteriaceae	Erwinia
Brazil	C_eduarduli	Bin_8_1	18.71	736	4462	3.88	Acyl_amino_acids	11694	11	Rhizobiales	Methylobacteriaceae	Methylobacterium
Brazil	C_eduarduli	Bin_3	99.28	181	3023	3.06	Arylpolyene	6560	6	Burkholderiales	Alcaligenaceae	Achromobacter
Brazil	C_eduarduli	Bin_6_2	82.01	588	4057	3.9	Arylpolyene	5347	9	Pseudomonadales	Pseudomonadaceae	Pseudomonas
Brazil	C_eduarduli	Bin_8_3	18.71	736	4462	3.88	Butyrolactone	7902	10	Burkholderiales	Alcaligenaceae	Alcaligenes
Brazil	C_eduarduli	Bin_8_5	18.71	736	4462	3.88	Butyrolactone	5545	6	Burkholderiales	Alcaligenaceae	Alcaligenes
Brazil	C_eduarduli	Bin_1	97.12	448	2497	2.8	Furan	14566	17	Flavobacteriales	Flavobacteriaceae	Elizabethkingia
Brazil	C_eduarduli	Bin_6_1	82.01	588	4057	3.9	Ladderane	15012	13	Enterobacteriales	Enterobacteriaceae	Serratia
Brazil	C_eduarduli	Bin_8_2	18.71	736	4462	3.88	NRP	16384	6	Enterobacteriales	Yersiniaceae	Yersinia
Brazil	C_eduarduli	Bin_4_2	89.21	640	4304	3.73	NRP	21928	21	Pseudomonadales	Pseudomonadaceae	Pseudomonas
Brazil	C_eduarduli	Bin_8_4	18.71	736	4462	3.88	NRP	5624	6	Pseudomonadales	Pseudomonadaceae	Pseudomonas
Brazil	C_eduarduli	Bin_6_3	82.01	588	4057	3.9	Resorcinol	20058	33	Xanthomonadales	Xanthomonadaceae	Stenotrophomonas
Brazil	C_eduarduli	Bin_8_6	18.71	736	4462	3.88	Siderophore	8042	7	Burkholderiales	Alcaligenaceae	Achromobacter
Brazil	C_eduarduli	Bin_4_1	89.21	640	4304	3.73	T1PK	15929	15	Burkholderiales	Alcaligenaceae	Achromobacter
Brazil	C_eduarduli	Bin_4_4	89.21	640	4304	3.73	Terpene	10275	14	Rhizobiales	Brucellaceae	Ochrobactrum
Brazil	C_grandinosus	Bin_4_2	12.23	425	1968	1.9	Arylpolyene	6092	8	Burkholderiales	Alcaligenaceae	Achromobacter
Brazil	C_grandinosus	Bin_10_1	50.36	231	2414	2.55	Arylpolyene	19882	20	Burkholderiales	Alcaligenaceae	Achromobacter
Brazil	C_grandinosus	Bin_10_2	50.36	231	2414	2.55	Arylpolyene	23001	31	Burkholderiales	Alcaligenaceae	Achromobacter
Brazil	C_grandinosus	Bin_4_4	12.23	425	1968	1.9	Arylpolyene	10418	8	Pseudomonadales	Pseudomonadaceae	Pseudomonas
Brazil	C_grandinosus	Bin_11_1	17.27	414	2158	2.03	Arylpolyene	9981	10	Pseudomonadales	Pseudomonadaceae	Pseudomonas
Brazil	C_grandinosus	Bin_11_3	17.27	414	2158	2.03	Arylpolyene	6212	9	Pseudomonadales	Pseudomonadaceae	Pseudomonas
Brazil	C_grandinosus	Bin_11_2	2.88	173	778	0.835	Bacteriocin	6103	6	Xanthomonadales	Xanthomonadaceae	Xanthomonas
Brazil	C_grandinosus	Bin_6_1	51.08	234	2272	2.25	Betalactone	21831	23	Burkholderiales	Alcaligenaceae	Bordetella
Brazil	C_grandinosus	Bin_7_3	48.92	277	2410	2.34	Betalactone	13647	15	Burkholderiales	Alcaligenaceae	Achromobacter
Brazil	C_grandinosus	Bin_4_6	12.23	425	1968	1.9	NRP	15960	11	Bacillales	Paenibacillaceae	Paenibacillus
Brazil	C_grandinosus	Bin_7_4	48.92	277	2410	2.34	NRP	9572	8	Burkholderiales	Alcaligenaceae	Alcaligenes
Brazil	C_grandinosus	Bin_12_4	18.71	311	1926	1.56	NRP	7491	3	Burkholderiales	Burkholderiaceae	Burkholderia
Brazil	C_grandinosus	Bin_4_3	12.23	425	1968	1.9	NRP	19174	7	Pseudomonadales	Pseudomonadaceae	Pseudomonas
Brazil	C_grandinosus	Bin_4_9	12.23	425	1968	1.9	NRP	7884	4	Pseudomonadales	Pseudomonadaceae	Pseudomonas
Brazil	C_grandinosus	Bin_12_1	18.71	311	1926	1.56	NRP	11820	11	Rhizobiales	Brucellaceae	Brucella
Brazil	C_grandinosus	Bin_4_1	12.23	425	1968	1.9	Phenazine	5441	5	Pseudomonadales	Pseudomonadaceae	Pseudomonas
Brazil	C_grandinosus	Bin_7_2	33.81	248	1398	1.22	Resorcinol	11807	11	Burkholderiales	Alcaligenaceae	Achromobacter
Brazil	C_grandinosus	Bin_3	99.28	90	2357	2.46	Resorcinol	32027	33	Xanthomonadales	Xanthomonadaceae	Xanthomonas
Brazil	C_grandinosus	Bin_5_1	78.42	267	2015	2.14	T1PK	9635	7	Burkholderiales	Alcaligenaceae	Bordetella
Brazil	C_grandinosus	Bin_12_2	36.69	324	2084	1.77	T1PK	30486	26	Burkholderiales	Alcaligenaceae	Bordetella
Brazil	C_grandinosus	Bin_5_5	78.42	267	2015	2.14	Terpene	12750	16	Burkholderiales	Comamonadaceae	Comamonas
Brazil	C_grandinosus	Bin_7_5	33.81	248	1398	1.22	Terpene	7469	8	Burkholderiales	Alcaligenaceae	Bordetella
Brazil	C_grandinosus	Bin_4_12	12.23	425	1968	1.9	LAP	9681	12	Xanthomonadales	Xanthomonadaceae	Xanthomonas
Brazil	C_grandinosus	Bin_4_10	12.23	425	1968	1.9	Terpene	6123	5	Pseudomonadales	Moraxellaceae	Acinetobacter
Brazil	C_maculatus	Bin_4	95.68	26	2147	2.54	Arylpolyene	42670	38	Verrucomicrobiales	Opitutaceae	Opitutus
Brazil	C_maculatus	Bin_3_6	63.31	1300	6793	6.04	Arylpolyene	5021	6	Xanthomonadales	Xanthomonadaceae	Xanthomonas
Brazil	C_maculatus	Bin_3_5	63.31	1300	6793	6.04	NRP	18724	7	Bacillales	Paenibacillaceae	Brevibacillus
Brazil	C_maculatus	Bin_5_3	60.43	766	3583	3.12	NRP	6888	2	Pseudomonadales	Pseudomonadaceae	Pseudomonas
Brazil	C_maculatus	Bin_3_1	63.31	1300	6793	6.04	NRP-T1PK	21264	11	Burkholderiales	Burkholderiaceae	Ralstonia/Burkholderia
Brazil	C_maculatus	Bin_2	99.28	290	3308	3.44	Resorcinol	32905	36	Burkholderiales	Alcaligenaceae	Alacaligenes
Brazil	C_maculatus	Bin_3_2	63.31	1300	6793	6.04	LAP	14213	13	Xanthomonadales	Xanthomonadaceae	Stenotrophomonas
Brazil	C_maculatus	Bin_1	99.28	472	2911	3.57	Terpene	20923	17	Rhizobiales	Bartonellaceae	Bartonella
Brazil	C_minutus	Bin_6_1	71.94	436	2528	2.28	Arylpolyene	14647	15	Burkholderiales	Alcaligenaceae	Achromobacter
Brazil	C_minutus	Bin_7	97.84	116	2170	2.51	Arylpolyene	25728	39	Burkholderiales	Alcaligenaceae	Achromobacter
Brazil	C_minutus	Bin_5	98.56	74	2393	2.5	Arylpolyene	43072	57	Xanthomonadales	Xanthomonadaceae	Stenotropomonas
Brazil	C_minutus	Bin_8_4	77.7	1072	5110	4.38	Butyrolactone	9664	13	Pseudomonadales	Pseudomonadaceae	Pseudomonas
Brazil	C_minutus	Bin_3_2	7.19	328	1740	1.44	Lanthipeptide	5678	5	Xanthomonadales	Xanthomonadaceae	Stenotropomonas
Brazil	C_minutus	Bin_3_3	7.19	328	1740	1.44	LAP	8413	9	Enterobacteriales	Enterobacteriaceae	Serratia
Brazil	C_minutus	Bin_2	97.12	390	2671	3.01	NRP	7176	5	Desulfovibrionales	Desulfovibrionaceae	Desulfovibrio
Brazil	C_minutus	Bin_8_2	77.7	1072	5110	4.38	NRP	7334	6	Pseudomonadales	Pseudomonadaceae	Pseudomonas
Brazil	C_minutus	Bin_3_1	7.19	328	1740	1.44	NRP	9249	8	Rhizobiales	Brucellaceae	Brucella
Brazil	C_pallens	Bin_5_10	87.77	1300	6840	6.16	Arylpolyene	7002	8	Burkholderiales	Comamonadaceae	Verminephrobacter
Brazil	C_pallens	Bin_5_11	87.77	1300	6840	6.16	Arylpolyene	5011	4	Burkholderiales	Comamonadaceae	Verminephrobacter
Brazil	C_pallens	Bin_2_2	93.53	533	2760	2.94	Arylpolyene	9255	13	Campylobacterales	Campylobacteraceae	Arcobacter
Brazil	C_pallens	Bin_6_4	79.86	472	3815	3.76	Ectoine	7791	7	Rhizobiales	Brucellaceae	Ochrobactrum
Brazil	C_pallens	Bin_4_1	71.94	993	4940	4.99	Lanthipeptide	19732	25	Sphingobacteriales	Sphingobacteriaceae	Sphingobacterium
Brazil	C_pallens	Bin_5_2	87.77	1300	6840	6.16	NRP	21156	17	Burkholderiales	Burkholderiaceae	Burkholderia
Brazil	C_pallens	Bin_5_7	87.77	1300	6840	6.16	NRP	14425	6	Burkholderiales	Alacaligenaceae	Achromobacter
Brazil	C_pallens	Bin_7_1	65.47	451	2463	2.12	NRP	6271	7	Burkholderiales	Alacaligenaceae	Alcaligenes
Brazil	C_pallens	Bin_5_5	87.77	1300	6840	6.16	NRP	8496	3	Pseudomonadales	Pseudomonadaceae	Pseudomonas
Brazil	C_pallens	Bin_5_3	87.77	1300	6840	6.16	NRP	19586	17	Rhizobiales	Brucellaceae	Brucella
Brazil	C_pallens	Bin_4_4	71.94	993	4940	4.99	Phenazine	11250	11	Pseudomonadales	Pseudomonadaceae	Pseudomonas
Brazil	C_pallens	Bin_4_5	71.94	993	4940	4.99	Phenazine	5071	7	Pseudomonadales	Pseudomonadaceae	Pseudomonas
Brazil	C_pallens	Bin_5_6	87.77	1300	6840	6.16	Resorcinol	10397	9	Burkholderiales	Alacaligenaceae	Achromobacter
Brazil	C_pallens	Bin_2_1	93.53	533	2760	2.94	Resorcinol	9029	11	Campylobacterales	Campylobacteraceae	Arcobacter
Brazil	C_pallens	Bin_3	98.56	162	2736	2.79	Resorcinol	28165	28	Xanthomonadales	Xanthomonadaceae	Pseudoxanthomonas
Brazil	C_pallens	Bin_4_6	71.94	993	4940	4.99	Siderophore	8875	9	Burkholderiales	Alacaligenaceae	Achromobacter
Brazil	C_pallens	Bin_5_4	87.77	1300	6840	6.16	T1PK	9854	2	Burkholderiales	Burkholderiaceae	Ralstonia
Brazil	C_pallens	Bin_7_2	65.47	451	2463	2.12	T1PK	6178	2	Burkholderiales	Alacaligenaceae	Bordetella
Brazil	C_pallens	Bin_6_1	79.86	472	3815	3.76	Terpene	10683	12	Burkholderiales	Alacaligenaceae	Bordetella
Brazil	C_pallens	Bin_6_2	79.86	472	3815	3.76	Terpene	7225	9	Burkholderiales	Alacaligenaceae	Bordetella
Brazil	C_pallens	Bin_8	76.98	281	2444	2.33	Terpene	13242	13	Vibrionales	Vibrionaceae	Vibrio
Brazil	C_pallens	Bin_4_2	71.94	993	4940	4.99	Thiopeptide	6791	7	Bacillales	Bacillaceae	Bacillus
Brazil	C_pellans	Bin_6_2	45.32	845	4452	4.02	Arylpolyene	6881	9	Pseudomonadales	Pseudomonadaceae	Pseudomonas
Brazil	C_pellans	Bin_1	97.84	403	2904	3.1	Arylpolyene-Resorcinol	45905	49	Campylobacterales	Campylobacteraceae	Arcobacter
Brazil	C_pellans	Bin_2_5	69.78	918	4504	4.12	Butyrolactone	5231	7	Actinomycetales	Streptomycetaceae	Streptomyces
Brazil	C_pellans	Bin_2_4	69.78	918	4504	4.12	Butyrolactone	5550	8	Pseudomonadales	Pseudomonadaceae	Pseudomonas
Brazil	C_pellans	Bin_7_1	69.78	454	2801	2.58	Ectoine	6917	8	Rhizobiales	Brucellaceae	Ochrobactrum
Brazil	C_pellans	Bin_5_2	64.03	825	4280	3.92	NRP	12865	4	Neisseriales	Neisseriaceae	Chromobacterium
Brazil	C_pellans	Bin_2_1	69.78	918	4504	4.12	NRP	5644	4	Pseudomonadales	Moraxellaceae	Acinetobacter
Brazil	C_pellans	Bin_5_1	64.03	825	4280	3.92	NRP	13491	12	Pseudomonadales	Pseudomonadaceae	Pseudomonas
Brazil	C_pellans	Bin_4	96.4	36	2172	2.6	Phenazine	20495	19	Pseudomonadales	Pseudomonadaceae	Pseudomonas
Brazil	C_pellans	Bin_3_1	99.28	131	2303	2.37	Resorcinol	8811	10	Xanthomonadales	Xanthomonadaceae	Stenotrophomonas
Brazil	C_pellans	Bin_3_2	99.28	131	2303	2.37	Resorcinol	9855	9	Xanthomonadales	Xanthomonadaceae	Stenotrophomonas
Brazil	C_pellans	Bin_2_7	69.78	918	4504	4.12	Siderophore	9526	11	Burkholderiales	Alcaligenaceae	Achromobacter
Brazil	C_pellans	Bin_7_2	69.78	454	2801	2.58	Terpene	6474	8	Burkholderiales	Alcaligenaceae	Achromobacter
Brazil	C_pellans	Bin_2_3	69.78	918	4504	4.12	Thiopeptide	11018	8	Bacillales	Bacillaceae	Bacillus
Brazil	C_persimilis	Bin_4	94.96	22	2.148	2.52	Arylpolyene	42873	42	Opitutales	Opitutaceae	Cephaloticoccus
Brazil	C_persimilis	Bin_5_1	63.31	1261	6.564	5.66	Arylpolyene	9360	12	Pseudomonadales	Pseudomonadaceae	Pseudomonas
Brazil	C_persimilis	Bin_1	98.56	475	3.314	3.54	Arylpolyene-Betalactone-Resorcinol	63930	68	Campylobacterales	Campylobacteraceae	Arcobacter
Brazil	C_persimilis	Bin_6_2	82.01	810	4.195	3.49	Ectoine	10333	9	Burkholderiales	Alcaligenaceae	Bordetella
Brazil	C_persimilis	Bin_2_5	99.28	623	5.164	5.07	Lanthipeptide	14029	14	Flavobacteriales	Flavobacteriaceae	Kordia
Brazil	C_persimilis	Bin_5_3	63.31	1261	6.564	5.66	NRP	10502	8	Burkholderiales	Alcaligenaceae	Achromobacter
Brazil	C_persimilis	Bin_2_1	99.28	623	5.164	5.07	LAP	11913	13	Xanthomonadales	Xanthomonadaceae	Xanthomonas
Brazil	C_persimilis	Bin_2_2	99.28	623	5.164	5.07	NRP	14699	13	Nostocales	Nostocaceae	Cylindrospermum
Brazil	C_persimilis	Bin_2_6	99.28	623	5.164	5.07	NRP	11940	5	Oscillatoriales	Microcoleaceae	Microcoleus
Brazil	C_persimilis	Bin_2_3	99.28	623	5.164	5.07	NRP	10617	4	Pseudomonadales	Pseudomonadaceae	Pseudomonas
Brazil	C_persimilis	Bin_2_4	99.28	623	5.164	5.07	Resorcinol	22365	21	Xanthomonadales	Xanthomonadaceae	Xanthomonas
Brazil	C_persimilis	Bin_2_8	99.28	623	5.164	5.07	Siderophore	9495	8	Burkholderiales	Alcaligenaceae	Achromobacter
Brazil	C_persimilis	Bin_6_1	82.01	810	4.195	3.49	T1PK	6869	7	Burkholderiales	Alcaligenaceae	Achromobacter
Peru	C_persimplex	Bin_6_1	93.53	207	2856	2.81	Arylpolyene	25746	42	Burkholderiales	Comamonadaceae	Alicycliphilus
Peru	C_persimplex	Bin_8_2	84.89	437	2707	2.75	Arylpolyene	5178	6	Burkholderiales	Alcaligenaceae	Achromobacter
Peru	C_persimplex	Bin_11_4	90.65	605	3.56	3.56	Arylpolyene	6553	10	Burkholderiales	Alcaligenaceae	Achromobacter
Peru	C_persimplex	Bin_7_1	100	497	4608	4.34	Arylpolyene	35413	36	Pseudomonadales	Pseudomonadaceae	Pseudomonas
Peru	C_persimplex	Bin_9_1	77.7	825	4921	4.78	Arylpolyene	22142	29	Xanthomonadales	Xanthomonadaceae	Stenotrophomonas
Peru	C_persimplex	Bin_7_2	100	497	4608	4.34	Arylpolyene-Ladderane	45003	40	Pseudomonadales	Pseudomonadaceae	Pseudomonas
Peru	C_persimplex	Bin_9_5	77.7	825	4921	4.78	Arylpolyene-Ladderane	5725	4	Pseudomonadales	Pseudomonadaceae	Pseudomonas
Peru	C_persimplex	Bin_7_4	100	497	4608	4.34	Bacteriocin	7647	7	Flavobacteriales	Flavobacteriaceae	Elizabethkingia
Peru	C_persimplex	Bin_7_5	100	497	4608	4.34	NRP	5145	4	Desulfovibrionales	Desulfovibrionaceae	Desulfovibrio
Peru	C_persimplex	Bin_11_3	90.65	605	3.56	3.56	NRP-T1PK	16353	4	Enterobacteriales	Pectobacteriaceae	Brenneria
Peru	C_persimplex	Bin_11_1	90.65	605	3.56	3.56	Resorcinol	8229	9	Burkholderiales	Alcaligenaceae	Achromobacter
Peru	C_persimplex	Bin_6_2	93.53	207	2856	2.81	Terpene	11095	10	Burkholderiales	Comamonadaceae	Alicycliphilus
Peru	C_persimplex	Bin_6_3	93.53	207	2856	2.81	Terpene	10829	10	Burkholderiales	Comamonadaceae	Acidovorax
Peru	C_persimplex	Bin_11_2	90.65	605	3.56	3.56	Terpene	17690	19	Burkholderiales	Alcaligenaceae	Achromobacter
Brazil	C_pusillus	Bin_2_1	99.28	429	3727	3.59	Arylpolyene	20582	25	Pseudomonadales	Pseudomonadaceae	Pseudomonas
Brazil	C_pusillus	Bin_3	95.68	165	2381	2.73	Arylpolyene	24174	23	Verrucomicrobiales	Opitutaceae	Lacunisphaera
Brazil	C_pusillus	Bin_2_2	99.28	429	3727	3.59	Butyrolactone	5470	7	Rhodocyclales	Zoogloeaceae	Thauera
Brazil	C_pusillus	Bin_2_3	99.28	429	3727	3.59	Furan	5003	9	Sphingobacteriales	Sphingobacteriaceae	Sphingobacterium
Brazil	C_pusillus	Bin_2_4	99.28	429	3727	3.59	Lanthipeptide	8874	6	Sphingobacteriales	Sphingobacteriaceae	Pedobacter
Brazil	C_pusillus	Bin_5_1	63.31	635	3009	2.54	NRP	19615	8	Neisseriales	Neisseriaceae	Chromobacterium
USA	C_rohweri	Bin_5_5	99.28	3052	147	3.22	Arylpolyene	8431	8	Pseudomonadales	Pseudomonadaceae	Pseudomonas
USA	C_rohweri	Bin_8	85.61	4518	313	4.46	Arylpolyene	24839	31	Pseudomonadales	Pseudomonadaceae	Pseudomonas
USA	C_rohweri	Bin_4_2	76.26	18.614	3378	31.63	Arylpolyene	6739	7	Rhizobiales	Bartonellaceae	Bartonella
USA	C_rohweri	Bin_5_2	99.28	3052	147	3.22	Arylpolyene	29483	27	Rhizobiales	Bartonellaceae	Bartonella
USA	C_rohweri	Bin_13	97.84	2033	88	2.11	Betalactone	12898	17	Burkholderiales	Alcaligenaceae	Achromobacter
USA	C_rohweri	Bin_15_3	61.15	2775	131	2.87	Betalactone	17844	13	Burkholderiales	Alcaligenaceae	Achromobacter
USA	C_rohweri	Bin_12_3	82.73	3421	202	3.46	Betalactone	16867	19	Pseudomonadales	Pseudomonadaceae	Pseudomonas
USA	C_rohweri	Bin_15_2	61.15	2775	131	2.87	Betalactone	22283	21	Pseudomonadales	Pseudomonadaceae	Pseudomonas
USA	C_rohweri	Bin_9_2	76.98	5174	424	5.36	Ladderane	13287	9	Enterobacteriales	Enterobacteriaceae	Serratia
USA	C_rohweri	Bin_9_3	76.98	5174	424	5.36	Ladderane	18057	18	Enterobacteriales	Enterobacteriaceae	Serratia
USA	C_rohweri	Bin_5_6	99.28	3052	147	3.22	Lanthipeptide	6741	6	Xanthomonadales	Xanthomonadaceae	Stenotrophomonas
USA	C_rohweri	Bin_5_3	99.28	3052	147	3.22	NRP	11362	8	Burkholderiales	Burkholderiaceae	Burkholderia
USA	C_rohweri	Bin_12_1	82.73	3421	202	3.46	NRP	23818	25	Burkholderiales	Burkholderiaceae	Burkholderia
USA	C_rohweri	Bin_14_1	66.91	2045	121	2.11	NRP	16730	11	Burkholderiales	Alcaligenaceae	Alcaligenes
USA	C_rohweri	Bin_14_2	66.91	2045	121	2.11	NRP	15915	13	Burkholderiales	Alcaligenaceae	Alcaligenes
USA	C_rohweri	Bin_20	35.19	46227	14539	71.17	NRP	8155	5	Burkholderiales	Alcaligenaceae	Alcaligenes
USA	C_rohweri	Bin_12_2	82.73	3421	202	3.46	NRP	16717	7	Neisseriales	Neisseriaceae	Chromobacterium
USA	C_rohweri	Bin_10_2	96.4	2295	77	2.36	Resorcinol	23616	23	Burkholderiales	Alcaligenaceae	Bordetella
USA	C_rohweri	Bin_9_4	76.98	5174	424	5.36	Resorcinol	12547	12	Xanthomonadales	Xanthomonadaceae	Xanthomonas
USA	C_rohweri	Bin_5_4	99.28	3052	147	3.22	Siderophore	10804	9	Burkholderiales	Alcaligenaceae	Achromobacter
USA	C_rohweri	Bin_10_3	96.4	2295	77	2.36	T1PK	15520	9	Burkholderiales	Alcaligenaceae	Bordetella
USA	C_rohweri	Bin_15_1	61.15	2775	131	2.87	T1PK	32313	27	Burkholderiales	Alcaligenaceae	Bordetella
USA	C_rohweri	Bin_15_4	61.15	2775	131	2.87	T1PK	16292	8	Burkholderiales	Alcaligenaceae	Bordetella
USA	C_rohweri	Bin_9_1	76.98	5174	424	5.36	Terpene	16223	17	Burkholderiales	Alcaligenaceae	Bordetella
USA	C_rohweri	Bin_10_1	96.4	2295	77	2.36	Terpene	20894	22	Burkholderiales	Alcaligenaceae	Bordetella
USA	C_rohweri	Bin_11	99.28	2004	31	2.15	Terpene	15849	13	Burkholderiales	Alcaligenaceae	Bordetella
USA	C_rohweri	Bin_16	82.73	2073	90	2.16	Terpene	12767	10	Burkholderiales	Alcaligenaceae	Bordetella
USA	C_rohweri	Bin_4_1	76.26	18.614	3378	31.63	Terpene	10327	9	Rhizobiales	Bartonellaceae	Bartonella
USA	C_rohweri	Bin_5_1	99.28	3052	147	3.22	Terpene	12715	12	Rhizobiales	Brucellaceae	Ochrobactrum
USA	C_rohweri	Bin_6	79.86	2164	59	2.42	Terpene	18554	18	Rhizobiales	Rhizobiaceae	Rhizobium
USA	C_rohweri	Bin_7	85.61	2148	108	2.24	Terpene	19007	18	Rhizobiales	Bartonellaceae	Bartonella
Peru	C_similimus	Bin_5_3	64.03	803	4703	4.1	Arylpolyene	5313	5	Neisseriales	Neisseriaceae	Neisseria
Peru	C_similimus	Bin_6_6	80.58	826	4667	3.95	Arylpolyene	7127	8	Burkholderiales	Alcaligenaceae	Achromobacter
Peru	C_similimus	Bin_5_1	64.03	803	4703	4.1	Arylpolyene	6645	7	Burkholderiales	Alcaligenaceae	Achromobacter
Peru	C_similimus	Bin_6_4	80.58	826	4667	3.95	Arylpolyene	7790	9	Xanthomonadales	Xanthomonadaceae	Xanthomonas
Peru	C_similimus	Bin_6_5	80.58	826	4667	3.95	Butyrolactone	6364	8	Aeromonadales	Aeromonadaceae	Aeromonas
Peru	C_similimus	Bin_6_2	80.58	826	4667	3.95	Furan	5440	9	Pseudomonadales	Pseudomonadaceae	Pseudomonas
Peru	C_similimus	Bin_5_2	64.03	803	4703	4.1	Lanthipeptide	8781	8	Flavobacteriales	Flavobacteriaceae	Chryseobacterium
Peru	C_spinosus	Bin_2_2	87.77	450	3359	3.05	Arylpolyene	16285	16	Burkholderiales	Alcaligenaceae	Bordetella
Peru	C_spinosus	Bin_2_4	87.77	450	3359	3.05	Arylpolyene	7544	8	Burkholderiales	Alcaligenaceae	Achromobacter
Peru	C_spinosus	Bin_3	72.66	267	2519	2.31	Arylpolyene	25079	26	Burkholderiales	Alcaligenaceae	Achromobacter
Peru	C_spinosus	Bin_4_2	41.73	173	2059	1.9	Arylpolyene	6935	5	Burkholderiales	Alcaligenaceae	Achromobacter
Peru	C_spinosus	Bin_5_1	98.56	81	2658	2.72	Arylpolyene	41203	44	Burkholderiales	Comamonadaceae	Acidovorax
Peru	C_spinosus	Bin_5_2	98.56	81	2658	2.72	Arylpolyene	41206	43	Burkholderiales	Comamonadaceae	Melaminivora
Peru	C_spinosus	Bin_8_1	89.93	825	3903	4.28	Arylpolyene	5023	8	Campylobacterales	Campylobacteraceae	Arcobacter
Peru	C_spinosus	Bin_7_1	99.28	514	4141	4.46	Arylpolyene	36717	32	Rhizobiales	Rhizobiaceae	Rhizobium
Peru	C_spinosus	Bin_8_2	89.93	825	3903	4.28	Betalactone	14713	13	Campylobacterales	Campylobacteraceae	Arcobacter
Peru	C_spinosus	Bin_6_1	58.99	1067	5996	5.08	Butyrolactone	5440	6	Burkholderiales	Comamonadaceae	Verminephrobacter
Peru	C_spinosus	Bin_2_1	87.77	450	3359	3.05	Ectoine	9895	11	Burkholderiales	Alcaligenaceae	Pigmentiphaga
Peru	C_spinosus	Bin_6_4	58.99	1067	5996	5.08	Lanthipeptide	6371	4	Xanthomonadales	Xanthomonadaceae	Stenotrophomonas
Peru	C_spinosus	Bin_6_3	58.99	1067	5996	5.08	NRP	12639	12	Actinomycetales	Streptomycetaceae	Streptomyces
Peru	C_spinosus	Bin_6_5	58.99	1067	5996	5.08	NRP	7901	2	Pseudomonadales	Pseudomonadaceae	Pseudomonas
Peru	C_spinosus	Bin_6_7	58.99	1067	5996	5.08	NRP	6715	7	Pseudomonadales	Pseudomonadaceae	Pseudomonas
Peru	C_spinosus	Bin_6_2	58.99	1067	5996	5.08	Phenazine	14940	14	Pseudomonadales	Pseudomonadaceae	Pseudomonas
Peru	C_spinosus	Bin_7_2	99.28	514	4141	4.46	Siderophore	7469	4	Rhizobiales	Rhizobiaceae	Sinorhizobium
Peru	C_spinosus	Bin_7_3	99.28	514	4141	4.46	Siderophore	8038	6	Rhizobiales	Rhizobiaceae	Sinorhizobium
Peru	C_spinosus	Bin_2_3	87.77	450	3359	3.05	Terpene	21709	21	Burkholderiales	Alcaligenaceae	Bordetella
Peru	C_spinosus	Bin_5_4	98.56	81	2658	2.72	Terpene	5320	5	Burkholderiales	Comamonadaceae	Acidovorax
Peru	C_umbraculatus	Bin_2_1	74.1	664	3383	3.26	Arylpolyene	26451	31	Burkholderiales	Alcaligenaceae	Achromobacter
Peru	C_umbraculatus	Bin_5	99.28	4233	11471	18.38	CDPS	9839	15	Bdellovibrionales	Bdellovibrionaceae	Micavibrio
Peru	C_umbraculatus	Bin_3_2	92.81	332	4114	3.83	Arylpolyene	34176	36	Burkholderiales	Comamonadaceae	Delftia
Peru	C_umbraculatus	Bin_8_1	85.61	669	3307	4.09	Arylpolyene	32683	27	Flavobacteriales	Crocinitomicaceae	Fluviicola
Peru	C_umbraculatus	Bin_8_2	85.61	669	3307	4.09	Arylpolyene	27994	27	Flavobacteriales	Crocinitomicaceae	Fluviicola
Peru	C_umbraculatus	Bin_9_1	94.96	753	4373	5.11	Arylpolyene	21416	27	Flavobacteriales	Crocinitomicaceae	Fluviicola
Peru	C_umbraculatus	Bin_9_2	94.96	753	4373	5.11	Arylpolyene	27532	28	Flavobacteriales	Flavobacteriaceae	Elizabethkingia
Peru	C_umbraculatus	Bin_12	74.1	374	2580	2.58	Arylpolyene	33424	32	Flavobacteriales	Flavobacteriaceae	Chryseobacterium
Peru	C_umbraculatus	Bin_4_2	99.28	147	2493	2.45	Arylpolyene	26803	30	Pseudomonadales	Pseudomonadaceae	Pseudomonas
Peru	C_umbraculatus	Bin_4_1	99.28	147	2493	2.45	Arylpolyene-Ladderane	43125	38	Pseudomonadales	Pseudomonadaceae	Pseudomonas
Peru	C_umbraculatus	Bin_3_4	92.81	332	4114	3.83	NRP	7797	6	Bacillales	Paenibacillaceae	Brevibacillus
Peru	C_umbraculatus	Bin_3_3	92.81	332	4114	3.83	NRP	12405	14	Pseudomonadales	Moraxellaceae	Acinetobacter
Peru	C_umbraculatus	Bin_2_2	74.1	664	3383	3.26	Phenazine	7847	12	Xanthomonadales	Xanthomonadaceae	Lysobacter
Peru	C_umbraculatus	Bin_3_1	92.81	332	4114	3.83	Terpene	10431	11	Burkholderiales	Comamonadaceae	Delftia
USA	C_varians_PL005	Bin_6_4	75.54	219	3237	3.42	Arylpolyene	24835	28	Burkholderiales	Alcaligenaceae	Achromobacter
USA	C_varians_PL005	Bin_4_1	99.28	253	2957	2.9	Arylpolyene	31597	34	Pseudomonadales	Pseudomonadaceae	Pseudomonas
USA	C_varians_PL005	Bin_10_2	87.05	583	3581	3.55	Arylpolyene	17255	22	Pseudomonadales	Pseudomonadaceae	Pseudomonas
USA	C_varians_PL005	Bin_3_1	77.7	459	3650	3.6	Arylpolyene	8577	8	Rhizobiales	Bartonellaceae	Bartonella
USA	C_varians_PL005	Bin_10_1	87.05	583	3581	3.55	Arylpolyene	5347	5	Xanthomonadales	Xanthomonadaceae	Stenotrophomonas
USA	C_varians_PL005	Bin_1	97.84	1020	4203	4.6	Betalactone	20310	17	Campylobacterales	Campylobacteraceae	Arcobacter
USA	C_varians_PL005	Bin_4_3	99.28	253	2957	2.9	Butyrolactone	6403	9	Aeromonadales	Aeromonadaceae	Aeromonas
USA	C_varians_PL005	Bin_11_1	41.73	480	3651	3.53	Ladderane	7506	10	Enterobacteriales	Enterobacteriaceae	Serratia
USA	C_varians_PL005	Bin_11_2	41.73	480	3651	3.53	Ladderane	18686	19	Enterobacteriales	Enterobacteriaceae	Serratia
USA	C_varians_PL005	Bin_9_1	82.01	422	3599	3.55	NRP	19629	7	Bacillales	Paenibacillaceae	Brevibacillus
USA	C_varians_PL005	Bin_4_4	99.28	253	2957	2.9	NRP	8444	7	Burkholderiales	Burkholderiaceae	Ralstonia
USA	C_varians_PL005	Bin_5	93.53	67	1793	1.84	NRP	28568	25	Burkholderiales	Alcaligenaceae	Alcaligenes
USA	C_varians_PL005	Bin_6_2	75.54	219	3237	3.42	NRP	30680	27	Burkholderiales	Alcaligenaceae	Alcaligenes
USA	C_varians_PL005	Bin_4_2	99.28	253	2957	2.9	Siderophore	9888	11	Burkholderiales	Alcaligenaceae	Achromobacter
USA	C_varians_PL005	Bin_7	58.27	224	2656	2.74	T1PK	10882	5	Burkholderiales	Alcaligenaceae	Achromobacter
USA	C_varians_PL005	Bin_8	98.56	120	2542	2.65	T1PK	16345	8	Burkholderiales	Alcaligenaceae	Achromobacter
USA	C_varians_PL005	Bin_9_2	82.01	422	3599	3.55	Terpene	18015	13	Burkholderiales	Comamonadaceae	Delftia
USA	C_varians_PL005	Bin_9_3	82.01	422	3599	3.55	Terpene	14521	11	Burkholderiales	Comamonadaceae	Delftia
